# Climate gradients drive the evolution of seed morphology and life history with impacts to seedling fitness in *Fraxinus nigra*

**DOI:** 10.64898/2026.04.17.719241

**Authors:** Kyra R. LoPiccolo, Jacob D. Mazza, Lucia A. Anderson, Dolzodmaa Davaasuren, Jill A. Hamilton

## Abstract

**Background and Aims:** Climate gradients influence seed morphology, emergence, and early life-history traits with cumulative impacts to individual fitness. For *ex situ* seed collections, which represent an invaluable repository of potential trait information for species management and conservation, climate data can guide preservation of adaptive variation and inform deployment strategies for restoration. Here we leverage a range-wide *ex situ* seed collection of critically endangered black ash seeds (*Fraxinus nigra*) to evaluate how climatic gradients shape variation in morphology and early life-history.

**Methods:** To test how climate of origin, seed morphology, and early life-history interact to impact first year fitness, high-throughput X-ray imaging and neural network–based segmentation were used to quantify variation in seed morphology for 701 maternal lineages spanning 76 populations across the range of *F. nigra*. Following this, a subset of seeds were used to establish a common garden experiment and quantify variation in emergence, early life-history transitions, and their cumulative impact to first-year survival and growth.

**Results:** On average, differences within-population explained ∼43% of the variability in seed morphology, while among-population differences explained ∼14%. This suggests that substantial genetic variation exists within populations for natural selection to act upon and differences have evolved among populations. Climate associations indicated warmer and drier environments predicted heavier seeds with faster developmental transitions and increased first-year height. Together, climate of origin, seed mass, and timing of developmental transitions best predicted cumulative fitness, with populations from more continental environments exhibiting greater survival and first-year height accumulation on average.

**Conclusions:** Overall, these results highlight the importance of climate of origin, seed traits, and early developmental transitions to first-year fitness in a perennial tree species. This work demonstrates how *ex situ* collections can be used to identify climatically structured trait variation and guide conservation strategies aimed at maintaining adaptive potential under environmental change.
