## Supplemental Tables for "Climate gradients drive the evolution of seed morphology and life history with impacts to seedling fitness in *Fraxinus nigra*"

### Sheet: Table S1
Supplementary Table 1: Metadata for all assembled populations. Seed source indicates the agency that housed the seeds in an ex situ collection, The Pennsylvania State University (PSU), the Canadian Forest Service (CFS), and the USDA National Plant Resources System (NPRS). Latitude and longitude were calculated for each population by finding the centroid between all maternal families in that popul…
Population Name	State/Province Code	Population Code	Sampling Code	Seed Source	Latitude	Longitude	Number of Maternal Families in Seed Morpology & Comon Garden Experiment	Number of Maternal Families in Seed Morphology Experiment Only	Total Maternal Families	MAT	TD	MAP	MSP	DD5	CMD	RH
Otter Creek	IA	OTC	IA-OTC	NPRS	42.944	-91.78	4	-	4	7.4	31.6	849	518	2428	132	60
Ruby Woodland	IA	RBW	IA-RBW	GIRN	42.451	-93.1	4	-	4	8.3	31.8	829	517	2619	151	60
Buffalo River	MN	BUF	MN-BUF	NPRS	46.8668	-96.442	12	3	15	4.7	36.3	551	375	2104	246	57
Eckvoll Township	MN	ECK	MN-ECK	NPRS	48.312	-95.717	-	10	10	3.4	36.5	530	366	1880	249	55
Lake Eunice Township	MN	EUN	MN-EUN	NPRS	46.7366	-95.9533	12	5	17	4.2	35.8	590	401	1985	208	57
Kanton Road	MN	KAN	MN-KAN	NPRS	47.2457	-95.49	6	-	6	3.7	35.3	610	401	1846	190	55
Skagen Township	MN	SKG	MN-SKG	NPRS	48.8009	-95.9434	12	-	12	2.7	37.1	526	362	1785	226	56
Spruce Valley Township	MN	SPR	MN-SPR	NPRS	48.5016	-96.1333	12	6	18	3.1	36.6	527	364	1828	244	55
Boars Head Narrows	NB	BHN	NB-BHN	CFS	46.6703	-66.2675	-	10	10	4.2	29.7	1072	446	1632	105	61
Cross Creek Station	NB	CCS	NB-CCS	CFS	46.2667	-66.6333	-	18	18	4.7	29.3	1075	447	1709	114	61
Caribou Depot	NB	CRD	NB-CRD	CFS	47.6465	-66.3018	12	4	16	3.1	30.1	1064	465	1444	53	63
Currie	NB	CUR	NB-CUR	CFS	46.771	-67.5584	7	-	7	4	31	983	452	1660	115	59
Harris Brook Settlement	NB	HBS	NB-HBS	CFS	46.8342	-65.9591	-	12	12	4.5	29.6	1049	434	1678	118	61
Highway 102, North of Centreville	NB	HGY	NB-HGY	CFS	46.4817	-67.6739	-	7	7	4.1	30.5	1006	468	1663	109	59
Intervale	NB	IVL	NB-IVL	CFS	45.9716	-65.1967	12	11	23	5.4	27.1	1140	433	1730	126	61
Jacquet River Gorge	NB	JRG	NB-JRG	CFS	47.7074	-66.1655	12	1	13	2.6	29.9	1096	481	1357	35	64
Lane 4, Tweedside	NB	LNT	NB-LNT	CFS	45.6451	-67.0058	-	3	3	5.4	27.4	1108	463	1735	102	62
Lynfield	NB	LYN	NB-LYN	CFS	45.4317	-67.3183	11	-	11	5.8	27.6	1105	470	1824	123	59
MacNamee	NB	MCN	NB-MCN	CFS	46.5076	-66.2951	10	-	10	4.6	29.3	1069	438	1678	117	60
North Lake	NB	NLK	NB-NLK	CFS	45.8345	-67.731	-	8	8	5	29.7	1056	481	1780	117	58
Riley Brook	NB	RBR	NB-RBR	CFS	47.1653	-67.2137	10	-	10	3.3	31	1005	449	1530	97	60
Robinsville	NB	RBV	NB-RBV	CFS	47.8795	-66.9541	12	5	17	3.5	29.9	973	432	1489	112	60
Second Falls	NB	SCF	NB-SCF	CFS	47.453	-68.2241	12	13	25	3.1	31.2	956	453	1517	97	59
Salmon River, Tobique	NB	SRT	NB-SRT	CFS	46.9604	-67.6723	-	4	4	3.9	31.3	953	448	1657	118	59
Taymouth	NB	TYM	NB-TYM	CFS	46.2305	-66.6153	-	7	7	5	29.1	1061	442	1750	121	61
Vanier Highway	NB	VHY	NB-VHY	CFS	45.8779	-66.3468	-	4	4	5.4	28.3	1102	447	1785	105	64
Watson Settlement	NB	WTS	NB-WTS	CFS	46.0817	-67.45	12	6	18	4.7	29.7	1048	472	1728	112	59
La Moure	ND	LAM	ND-LAM	NPRS	48.8238	-97.816	12	11	23	3.3	36.9	466	317	1900	297	57
Junction Brook	NL	JCB	NL-JCB	CFS	49.2209	-57.375	-	3	3	4.3	24.3	1038	421	1310	77	66
Rocky Brook	NL	RKB	NL-RKB	CFS	49.2029	-57.4324	4	-	4	4.4	24.2	1049	423	1317	74	67
Oxford	NS	OXF	NS-OXF	CFS	45.71	-63.8728	6	-	6	5.9	25.2	1153	435	1721	89	66
Deer Tr.	NY	DRT	NY-DRT	PSU	44.8359	-74.7659	-	3	3	6.4	30.3	888	431	2110	164	62
Grantville Road	NY	GVR	NY-GVR	PSU	44.8544	-74.9316	8	-	8	6.3	30.3	900	432	2091	167	62
Smith Road	NY	SMR	NY-SMR	PSU	44.8871	-74.663	9	-	9	6.4	30.3	896	444	2112	149	62
Swamp Road	NY	SWM	NY-SWM	NPRS	42.186	-78.986	-	3	3	8	25.4	1071	525	2222	145	58
Barry's Bay	ON	BAB	ON-BAB	CFS	45.6306	-77.6378	5	-	5	4.7	31	834	398	1812	179	61
Bowker	ON	BWK	ON-BWK	CFS	48.7259	-88.5931	8	-	8	2	33	752	401	1382	134	59
Chiblow Lake	ON	CHL	ON-CHL	CFS	46.3138	-83.1352	-	3	3	4.4	28.9	886	402	1657	156	62
Dutch ine Wtland, Kinmount	ON	DLW	ON-DLW	CFS	44.7659	-78.6013	4	-	4	5.4	28.9	901	398	1853	166	63
Big Rat Lake/Deep River	ON	DPR	ON-DPR	CFS	46.1619	-77.603	-	3	3	4.6	32.1	841	411	1847	176	60
Grundy Lake	ON	GRL	ON-GRL	CFS	45.9226	-80.5604	-	10	10	5.1	29.8	907	388	1825	166	65
Hayes Lake, Omemee	ON	HLO	ON-HLO	CFS	44.2577	-78.5588	9	-	9	6.1	28	826	374	1939	185	65
Lake Lenone	ON	LKL	ON-LKL	CFS	48.0477	-89.5705	-	10	10	3	29.9	782	434	1425	97	61
Mattawan	ON	MAT	ON-MAT	CFS	46.3508	-78.7582	10	-	10	4	31.2	891	442	1700	147	59
MacDonald Road, Highway 503	ON	MCR	ON-MCR	CFS	48.7502	-93.0774	6	-	6	2.7	36.5	687	443	1714	130	58
Musky Island Road	ON	MIR	ON-MIR	CFS	46.2692	-80.3111	-	8	8	4.6	31	889	401	1804	157	64
Parry Sound	ON	PAR	ON-PAR	CFS	45.3796	-79.776	-	3	3	5.1	29	1043	409	1812	164	63
Pothier Road, Greater Sudbury	ON	POR	ON-POR	CFS	46.3666	-81.4016	10	-	10	3.9	30.3	842	390	1617	165	61
Petawawa Research Forest	ON	PRF	ON-PRF	CFS	46	-77.4417	8	1	9	4.7	32	840	409	1872	176	60
Ranger Road	ON	RGR	ON-RGR	CFS	46.8659	-83.3792	10	-	10	2.9	30.5	939	430	1481	133	59
Restoule Provincial Park	ON	RPP	ON-RPP	CFS	45.9598	-79.7537	10	-	10	4.7	30.4	960	420	1794	143	63
Red Rock Lake	ON	RRL	ON-RRL	CFS	46.4357	-83.2398	-	3	3	4	29.7	914	413	1626	158	61
Rous Lake	ON	RSL	ON-RSL	CFS	48.6925	-86.0303	9	-	9	1.3	30.7	820	407	1171	90	59
Sunbeam Lake	ON	SBL	ON-SBL	CFS	48.1897	-90.493	10	-	10	2.1	33.9	744	458	1460	106	55
Searchmont	ON	SEA	ON-SEA	CFS	46.7733	-84.044	-	10	10	3.6	29.5	862	402	1541	140	63
St. Joseph Island	ON	SJI	ON-SJI	CFS	46.2337	-84.075	10	-	10	4.8	28.3	777	383	1689	156	65
Sioux Lookout	ON	SLK	ON-SLK	CFS	50.057	-91.9713	7	-	7	1.2	37.4	715	425	1505	93	60
Swastika	ON	SWS	ON-SWS	CFS	48.054	-80.0468	11	-	11	1.4	34.4	819	423	1411	126	56
Witt Road, Davis Mills	ON	WRD	ON-WRD	CFS	45.7395	-77.1639	-	5	5	5.3	31.6	829	392	1954	194	61
Colton Point Swamp	PA	CPS	PA-CPS	PSU	41.7179	-77.4633	4	-	4	7.3	25.5	883	440	2076	186	61
Adirondack Jct., Kahnawake	QC	ADJ	QC-ADJ	CFS	45.243	-73.3907	5	-	5	6.5	29.9	893	442	2115	148	62
Chapman Road	QC	CHR	QC-CHR	CFS	45.0024	-74.5571	-	7	7	6.4	30.4	881	429	2118	165	62
Donacona	QC	DON	QC-DON	CFS	46.7173	-71.6351	6	-	6	4.5	31.2	1098	522	1769	46	64
LaTuque	QC	LAT	QC-LAT	CFS	47.1054	-72.9053	12	5	17	4	32.3	984	476	1742	101	60
Riviere-Cascapedia	QC	RVC	QC-RVC	CFS	48.6449	-66.1657	11	13	24	2.9	28.5	984	456	1308	24	69
Saint Alphonse-Rodriguez	QC	SAR	QC-SAR	CFS	46.2003	-73.6964	-	3	3	3.9	31.1	1039	470	1664	109	59
Sainte Biatrix	QC	STB	QC-STB	CFS	46.1938	-73.6259	3	-	3	4.1	31.2	1036	468	1702	108	60
Addison County	VT	ADC	VT-ADC	PSU	43.9169	-73.189	8	-	8	7.1	29	881	441	2209	199	59
Bear Creek Hemlocks State Natural Area	WI	BCH	WI-BCH	CFS	45.2678	-90.6739	-	12	12	4.9	32.3	813	508	1935	130	56
Bear Lake	WI	BLK	WI-BLK	NPRS	45.6186	-91.8925	8	-	8	5.4	33.4	791	504	2079	142	57
Mud Lake	WI	MUD	WI-MUD	NPRS	45.1493	-90.6385	12	1	13	4.8	32.2	819	512	1910	121	57
Elk Creek, Dover	WI	PFL	WI-PFL	PSU	45.7756	-90.2534	9	-	9	4.4	32	805	497	1828	128	57
Shanagolden	WI	SHA	WI-SHA	NPRS	46.0557	-90.8454	11	-	11	4.3	32.6	818	515	1828	121	55
Squaw Creek	WI	SQC	WI-SQC	NPRS	45.8401	-90.3133	-	3	3	4.5	32.2	807	498	1837	126	57
Saint Damien	WI	STN	WI-STN	NPRS	46.093	-91.5729	12	2	14	4.7	33.3	793	502	1929	155	54
Town Line Lake & Woods State Natural Area	WI	TLL	WI-TLL	NPRS	45.2071	-91.3767	-	3	3	5.5	33	803	507	2068	132	58

### Sheet: Table S2
Supplementary Table 2: Comparison of narrow sense heritability estimates for greenhouse traits using a relatedness coefficient of 1/2 or 1/4. Black ash is self-incompatible. However we cannot discount that seeds may be more closely related than half siblings due to unequal contribution of pollen donors. The estimates using r = 1/2 would represent a lower estimate for narrow sense heritability if …
	r = 1/2			r = 1/4
Trait	Heritability (h2)	VA	CI	Heritability (h2)	VA	CI
Emergence Timing	0.42 ± 0.03	0.034	0.12	0.83 ± 0.06	0.069	0.12
True Leaf Development	0.19 ± 0.02	0.009	0.08	0.39 ± 0.04	0.018	0.08
Compound Leaf Development	0.25 ± 0.04	0.064	0.17	0.49 ± 0.08	0.127	0.17
Height	0.42 ± 0.04	0.032	0.14	0.83 ± 0.07	0.064	0.14

### Sheet: Table S3
Supplementary Table 3: Repeatability estimates for each population for each seed morphology trait.
State/Province	Population Sampling Code	Wing Area	Wing Length	Wing Width	Seed Area	Seed Length	Seed Width	Seed/Wing Area Ratio	Wing Width/Length Ratio
IA	IA-OTC	0.224727	0.290923	0.651662	0.103928	0.12651	0.553628	0.0214476	0.730284
IA	IA-RBW	0.564628	0.2127	0.817934	0.161254	0.060969	0.321009	0.00704659	0.767703
MN	MN-BUF	0.524228	0.507977	0.60204	0.351867	0.336483	0.409699	0.349415	0.636162
MN	MN-ECK	0.649871	0.610375	0.58525	0.504179	0.445149	0.495052	0.227148	0.475792
MN	MN-EUN	0.414355	0.381157	0.623976	0.362592	0.403263	0.372839	0.394036	0.692203
MN	MN-KAN	0.517568	0.645903	0.249062	0.497017	0.508454	0.482164	0.388776	0.49853
MN	MN-SKG	0.58017	0.637567	0.499221	0.561601	0.581326	0.362383	0.277712	0.620158
MN	MN-SPR	0.443234	0.453328	0.552875	0.40539	0.333799	0.547975	0.259381	0.562661
NB	NB-BHN	0.313233	0.194492	0.539288	0.303165	0.305615	0.355689	0.204989	0.547631
NB	NB-CCS	0.414436	0.500075	0.290668	0.454588	0.549486	0.357046	0.182184	0.393304
NB	NB-CRD	0.522343	0.494643	0.518471	0.591125	0.526763	0.615497	0.37733	0.515971
NB	NB-CUR	0.439389	0.417129	0.651979	0.370002	0.374973	0.348273	0.382658	0.701382
NB	NB-HBS	0.35157	0.376907	0.477982	0.32974	0.416181	0.35327	0.309602	0.60211
NB	NB-HGY	0.190693	0.407516	0.366064	0.269372	0.165551	0.414831	0.157012	0.613907
NB	NB-IVL	0.559187	0.702895	0.550566	0.4335	0.47472	0.428096	0.708212	0.783789
NB	NB-JRG	0.234375	0.164665	0.397987	0.396515	0.343578	0.427055	0.330925	0.442256
NB	NB-LNT	0.2513	0	0.585773	0.574059	0.209921	0.713935	0.163141	0.634727
NB	NB-LYN	0.507315	0.562026	0.44318	0.318468	0.229004	0.384663	0.254115	0.492663
NB	NB-MCN	0.408955	0.242171	0.6522	0.247953	0.233674	0.510927	0.239309	0.672469
NB	NB-NLK	0.529574	0.35149	0.586651	0.595581	0.602735	0.540313	0.208994	0.400744
NB	NB-RBR	0.561298	0.465189	0.567896	0.349876	0.298793	0.391775	0.464937	0.351293
NB	NB-RBV	0.368284	0.506362	0.407799	0.364989	0.361971	0.453236	0.230505	0.561575
NB	NB-SCF	0.473746	0.531416	0.619898	0.554825	0.547489	0.563253	0.39837	0.732349
NB	NB-SRT	0.193921	0.232122	0.256404	0.450731	0.23833	0.672915	0.309697	0.359945
NB	NB-TYM	0.0752239	0.381843	0.370068	0.18674	0.174477	0.348208	0.104299	0.60173
NB	NB-VHY	0.121429	0.192535	0.160124	0.326009	0.462573	0.0681136	0.187736	0.217956
NB	NB-WTS	0.520114	0.467406	0.585195	0.361218	0.329755	0.51338	0.30998	0.548158
ND	ND-LAM	0.411195	0.318547	0.517845	0.402116	0.383663	0.49904	0.260118	0.46765
NL	NL-JCB	0.255241	0.170328	0.255623	0.167175	0.15059	0.304807	0.324895	0.0650452
NL	NL-RKB	0.52255	0.124419	0.665533	0.070893	0.06184	0.0463571	0.311337	0.442316
NS	NS-OXF	0.771209	0.855491	0.468785	0.22827	0.115131	0.304672	0.659797	0.751256
NY	NY-DRT	0.503451	0.206107	0.608755	0.566176	0.241732	0.763449	0.45768	0.470746
NY	NY-GVR	0.497454	0.653357	0.345301	0.57649	0.636183	0.404723	0.298099	0.715165
NY	NY-SMR	0.443197	0.728806	0.609456	0.375321	0.449735	0.30475	0.458539	0.782795
NY	NY-SWM	0.0996022	0.566541	0.498085	0.104115	0.301611	0.462639	0.007363	0.823282
ON	ON-BAB	0.654258	0.649773	0.597457	0.613119	0.520956	0.72838	0.205948	0.468601
ON	ON-BWK	0.447735	0.547359	0.600779	0.298276	0.438257	0.329807	0.241926	0.746727
ON	ON-CHL	0.482535	0.587298	0.200617	0.312707	0.315924	0.230835	0.227088	0.234036
ON	ON-DLW	0.258918	0.29388	0.171675	0.254424	0.309317	0.185784	0.329581	0.0862599
ON	ON-DPR	0.757523	0.327203	0.848347	0.824864	0.81036	0.769676	0.347114	0.75452
ON	ON-GRL	0.334668	0.444722	0.353926	0.262186	0.395789	0.172032	0.248056	0.586467
ON	ON-HLO	0.268927	0.544259	0.652976	0.181012	0.38172	0.40293	0.189993	0.855148
ON	ON-LKL	0.509337	0.318792	0.597342	0.323628	0.374388	0.418351	0.387495	0.41362
ON	ON-MAT	0.347806	0.510509	0.535148	0.185305	0.22013	0.303484	0.3982	0.696918
ON	ON-MCR	0.264366	0.642514	0.310458	0.134301	0.291582	0.461489	0.137852	0.695328
ON	ON-MIR	0.722908	0.72836	0.56923	0.568528	0.46685	0.576975	0.448177	0.430661
ON	ON-PAR	0.486101	0.677305	0.190501	0.44187	0.707622	0.268647	0.351656	0.693843
ON	ON-POR	0.518265	0.536988	0.56702	0.307084	0.34754	0.340545	0.340699	0.604618
ON	ON-PRF	0.561037	0.537591	0.712342	0.422501	0.347636	0.452551	0.232931	0.749033
ON	ON-RGR	0.3073	0.479288	0.252589	0.250433	0.214984	0.306587	0.299524	0.528539
ON	ON-RPP	0.519925	0.454702	0.772696	0.640924	0.458066	0.754191	0.127889	0.838443
ON	ON-RRL	0.149534	0.591011	0.303759	0.405939	0.604769	0.399261	0.348772	0.751735
ON	ON-RSL	0.272077	0.369219	0.406131	0.269774	0.283906	0.401034	0.168648	0.505279
ON	ON-SBL	0.122261	0.165728	0.396658	0.293364	0.422764	0.303135	0.26988	0.516172
ON	ON-SEA	0.28971	0.457645	0.324355	0.637823	0.540161	0.649878	0.535055	0.608634
ON	ON-SJI	0.155766	0.344944	0.353068	0.501422	0.49779	0.590549	0.453612	0.528412
ON	ON-SLK	0.620262	0.534603	0.696823	0.383467	0.293981	0.41412	0.522751	0.61903
ON	ON-SWS	0.453968	0.493611	0.447089	0.566137	0.653119	0.362083	0.502682	0.48571
ON	ON-WRD	0.486445	0.359509	0.677918	0.550864	0.364516	0.656861	0.135168	0.668096
PA	PA-CPS	0.224455	0.615184	0.0621092	0.241315	0.344729	0.0125476	0.19097	0.599259
QC	QC-ADJ	0	0.0957054	0.139906	0.12141	0.0861784	0.223357	0.0806423	0.308223
QC	QC-CHR	0.462995	0.472436	0.414015	0.291832	0.360811	0.361875	0.329167	0.380574
QC	QC-DON	0.843996	0.904087	0.613966	0.248841	0.180457	0.465647	0.789177	0.850195
QC	QC-LAT	0.404667	0.530823	0.574992	0.376827	0.459501	0.359655	0.41478	0.716602
QC	QC-RVC	0.660308	0.810396	0.561416	0.492489	0.586031	0.414598	0.624314	0.802584
QC	QC-SAR	0.303027	0.319203	0.241325	0.660286	0.318292	0.681763	0.151581	0.219808
QC	QC-STB	0.146001	0.196278	0.0735896	0.156717	0.490867	0.120008	0	0.0871653
VT	VT-ADC	0.305831	0.563795	0.556427	0.333811	0.300481	0.538451	0.104156	0.731396
WI	WI-BCH	0.712039	0.788796	0.780466	0.68601	0.677787	0.733285	0.472965	0.855576
WI	WI-BLK	0.56213	0.564064	0.590085	0.545094	0.555302	0.443533	0.583474	0.508016
WI	WI-MUD	0.555062	0.681336	0.509072	0.557599	0.634142	0.498198	0.417781	0.554347
WI	WI-PFL	0.570162	0.659388	0.626654	0.51922	0.594414	0.437657	0.329098	0.716642
WI	WI-SHA	0.587223	0.522159	0.629991	0.542555	0.41047	0.589882	0.336679	0.539902
WI	WI-SQC	0.0283401	0.235277	0.0954563	0.108943	0.238089	0	0.13836	0.361781
WI	WI-STN	0.53629	0.476405	0.63516	0.565262	0.614407	0.609422	0.345667	0.563143
WI	WI-TLL	0.237094	0.243719	0.173871	0.581014	0.659636	0.311165	0.614426	0.134269

### Sheet: Table S4
Supplementary Table 4: Variance partitioning at the population, family, and individual level for all seed morphology and life history traits. Variance components were estimated from mixed-effect models. P-values for fixed effects were calculated using ANOVA F-tests. P-values for random effect were obtained from liklihood ratio tests. Bolded values are significant at p < 0.05.
Trait	Population	Family	Individual
Seed Area	0.123149	0.376464	0.500388
Seed Length	0.109012	0.412293	0.478695
Seed Wdith	0.133485	0.381538	0.484978
Wing Area	0.174102	0.396873	0.429025
Wing Length	0.146122	0.466442	0.387436
Wind Width	0.173964	0.443305	0.382731
Seed to Wing Area Ratio	0.0932681	0.364884	0.541848
Wing Length to Width Ratio	0.131658	0.558841	0.309501
Time to Emergence	0.045386	0.211328	0.743286
Time to True Leaves	0.0442172	0.102974	0.852809
Time to Compound Leaves	0.0426511	0.150419	0.80693
Height	0.110759	0.234406	0.654835

### Sheet: Table S5
Supplementary Table 5: Principle component (PC) loadings for the seven selected climate variables obtained from ClimateNA. Variables selected are degree days greater than 5°C (DD5), mean annual temperature (MAT, °C), mean annual precipitation (MAP, mm), continentality (TD, °C), mean summer precipitation (MSP, mm), Hargreaves climate moisture deficit (CMD, mm), and relative humidity (RH, %).
Climate Variable	PC1	PC2	PC3	PC4	PC5	PC6	PC7
DD5	-0.256658	0.61653	0.0763194	-0.260904	0.234289	0.131305	0.638741
MAT	0.0669487	0.709543	-0.0927704	0.0261961	-0.102334	0.23299	-0.646543
MAP	0.495494	0.110452	0.0361922	0.418256	0.73898	-0.140229	0.0167772
MSP	0.318875	0.165591	0.705657	-0.27	-0.21456	-0.502035	-0.0444008
TD	-0.461577	-0.204331	0.268687	-0.415576	0.577049	0.0300496	-0.407934
CMD	-0.482361	0.187255	-0.258631	0.290916	0.00100941	-0.758915	-0.0691941
RH	0.369761	-0.00212862	-0.589257	-0.65274	0.0975774	-0.282694	-0.0232613

### Sheet: Table S6
Supplementary Table 6: Slope estimates from linear regressions of climate variables with seed moprhological traits and early life history traits. For linear regression, all traits were analyzed at the population mean level. Significance of regression coefficients was assessed using two-sided t-tests. Bolded p-values are significant at p < 0.05.
	DD5				MAT				MAP				RH				TD				CMD				MSP
Seed Morpological Trait	Slope	Std_Error	R_squared	P_value	Slope	Std_Error	R_squared	P_value	Slope	Std_Error	R_squared	P_value	Slope	Std_Error	R_squared	P_value	Slope	Std_Error	R_squared	P_value	Slope	Std_Error	R_squared	P_value	Slope	Std_Error	R_squared	P_value
Seed Area	0.00734236	0.0019466	0.161256	0.000323962	1.02055	0.365215	0.0954498	0.00661762	-0.00139484	0.00348437	0.00216089	0.690078	-0.262128	0.176367	0.0289857	0.141459	0.146154	0.190899	0.00785873	0.446346	0.0110072	0.011505	0.0122183	0.341816	0.0314668	0.0121875	0.0826386	0.0118037
Seed Length	0.00164161	0.000366803	0.213015	2.71236e-05	0.173201	0.0719354	0.0726487	0.0185448	-0.00156662	0.000653654	0.0720335	0.0190688	-0.0866497	0.0333282	0.0836982	0.0112521	0.0761381	0.0362167	0.0563588	0.03893	0.00606512	0.00213865	0.0980302	0.00588911	0.00314904	0.00244811	0.0218704	0.202345
Seed Wdith	0.000130149	9.52968e-05	0.0245857	0.176163	0.0343829	0.0169679	0.0525708	0.0463332	0.000325516	0.000153761	0.0571061	0.0376193	0.00602271	0.00809484	0.00742502	0.459222	-0.0104748	0.00861477	0.0195875	0.227884	-0.000943907	0.000513922	0.0435985	0.0702742	0.00175025	0.000540635	0.12406	0.00180634
Wing Area	0.0106375	0.00902045	0.018446	0.242072	2.73043	1.61399	0.0372348	0.0949057	0.0286488	0.0145659	0.0496793	0.0529518	0.0108951	0.766679	2.72898e-06	0.9887	-0.743019	0.816413	0.0110692	0.365724	-0.0259041	0.0494952	0.00368787	0.602283	0.0927702	0.0534298	0.0391449	0.0866725
Wing Length	0.000130331	0.00105805	0.000205006	0.902298	0.160355	0.190259	0.00950815	0.402041	0.00354085	0.00168703	0.0561852	0.0392412	0.0603275	0.0888265	0.00619463	0.499155	-0.102744	0.0946618	0.0156701	0.281277	-0.00214413	0.00575753	0.00187062	0.710656	0.00153803	0.00633227	0.000796587	0.808764
Wind Width	0.000379528	0.000185928	0.0533059	0.044791	0.068819	0.0335835	0.0536986	0.0439889	0.000271376	0.000312007	0.0101197	0.387235	-0.0139641	0.0160089	0.0101772	0.385883	-0.00556722	0.0172183	0.00141076	0.747356	-0.000382547	0.00103977	0.00182587	0.713987	0.00305106	0.00108763	0.0961219	0.00641966
Seed Mass	0.000863341	0.000298929	0.101301	0.0050794	0.0856215	0.0560917	0.0305261	0.13116	-0.000839812	0.000508186	0.0355916	0.102656	-0.0547956	0.025777	0.057551	0.0368605	0.0439122	0.0279706	0.0322334	0.120695	0.00391519	0.00165592	0.0702368	0.0206866	0.0013565	0.00188115	0.00697784	0.473119
Seed to Wing Area Ratio	2.30362e-05	7.92415e-06	0.102499	0.00481127	0.00190528	0.00149482	0.021482	0.206444	-3.56747e-05	1.30853e-05	0.0912758	0.00799097	-0.000937163	0.000695857	0.0239244	0.182163	0.00143766	0.000735458	0.0491017	0.0543871	7.12052e-05	4.47959e-05	0.0330167	0.116201	4.59867e-05	4.97886e-05	0.0113971	0.358677
Wing Length to Width Ratio	1.07175e-05	7.17854e-06	0.0292411	0.139691	0.00138151	0.00130645	0.014886	0.293744	-8.99398e-06	1.19109e-05	0.00764625	0.452583	-0.000535301	0.000610348	0.0102877	0.383302	0.000220518	0.000656455	0.0015226	0.73788	-5.23956e-06	3.96755e-05	0.000235619	0.895295	8.27482e-05	4.25439e-05	0.0486361	0.0555735
Proportion Emereged	-0.000137133	7.87784e-05	0.0605675	0.0882715	-0.0407392	0.0132477	0.167504	0.00349991	-0.000244791	0.000135652	0.0647954	0.0775555	-0.00993948	0.00695364	0.0416606	0.159505	0.0179994	0.00711304	0.119905	0.0147989	0.000581363	0.000428838	0.0376315	0.181683	-0.00101355	0.000490735	0.0832094	0.0444262
Time to Emergence	0.000666457	0.000564642	0.0287882	0.243813	-0.00721291	0.102346	0.000105667	0.944114	-0.00234318	0.000927868	0.119477	0.0149901	-0.0542262	0.0494432	0.0249536	0.278344	0.0993431	0.0514462	0.0735045	0.0595259	0.00323566	0.00304516	0.0234584	0.293412	-0.00203269	0.00360069	0.00673497	0.57508
Time to True Leaves	-0.000729636	0.000189517	0.239756	0.000355956	-0.122738	0.0344546	0.212599	0.000855241	0.000335469	0.000371916	0.0170162	0.371656	0.00136036	0.0189944	0.000109122	0.943209	0.00579949	0.0202586	0.00174063	0.775927	-0.00179709	0.00113925	0.0502805	0.121403	-0.00155445	0.00135171	0.0273675	0.255968
Time to Compound Leaves	-0.00197057	0.000965414	0.0830506	0.0469958	-0.173942	0.182821	0.019299	0.346357	0.0027791	0.00166933	0.0568276	0.10275	0.106726	0.0856997	0.0326153	0.219311	-0.14335	0.0942827	0.04785	0.135247	-0.00902209	0.00523558	0.0606401	0.091564	0.00170322	0.0062748	0.00159915	0.787269
Height	0.00105023	0.00026073	0.256625	0.000203962	0.157451	0.0488959	0.180746	0.0023262	-0.000574202	0.000515134	0.0257548	0.270662	-0.0179634	0.0262978	0.00982996	0.497912	0.0111794	0.0281628	0.00334143	0.693197	0.00405794	0.0015149	0.132447	0.0101527	0.000893107	0.00190243	0.00466724	0.640914

### Sheet: Table S7
Supplementary Table 7: Slope estimates from linear regressions of seed moprhological traits with early life history traits. Significance of regression coefficients was assessed using two-sided t-tests. Bolded p-values are significant at p < 0.05.
	Proportion Emerged				Time to Emergence				Time to True Leaves				Time to Compound Leaves				First Year Height
Seed Morpological Trait	Slope	Std_Error	R_squared	P_value	Slope	Std_Error	R_squared	P_value	Slope	Std_Error	R_squared	P_value	Slope	Std_Error	R_squared	P_value	Slope	Std_Error	R_squared	P_value
Seed Area	0.000864245	0.00517462	0.000593146	0.868074	-0.0126665	0.0364411	0.00256401	0.7297	-0.0580513	0.0109501	0.37421	3.01525e-06	-0.0437429	0.0640256	0.0100454	0.497901	0.0734858	0.0159996	0.309792	3.28185e-05
Seed Length	0.0180023	0.0268903	0.00944586	0.506472	-0.00254404	0.190457	3.79625e-06	0.989399	-0.29652	0.057877	0.358344	5.53812e-06	-0.296866	0.331312	0.0171544	0.3749	0.367577	0.0850313	0.284485	7.94404e-05
Seed Width	-0.0341337	0.110399	0.0020298	0.758548	-0.562008	0.774696	0.0110736	0.471769	-0.898182	0.264906	0.196526	0.00142183	-0.418091	1.36697	0.00202948	0.761097	1.10274	0.3784	0.153042	0.00544481
Wing Area	-5.39547e-05	0.00114795	4.69998e-05	0.962712	-0.0148463	0.00779719	0.0716131	0.0630344	-0.00932876	0.00275189	0.196467	0.00142445	0.016298	0.0144351	0.0269648	0.26473	0.0100657	0.00401085	0.118169	0.0155894
Wing Length	-0.00060902	0.0110306	6.48547e-05	0.956204	-0.122208	0.0756887	0.0525524	0.11309	-0.0657645	0.0278959	0.105746	0.0226139	0.23934	0.134956	0.0639975	0.0827725	0.0595135	0.040113	0.0447389	0.144578
Wind Width	0.0052119	0.0576245	0.000174022	0.928317	-0.581938	0.397276	0.0436599	0.149628	-0.457884	0.13889	0.187814	0.00186736	0.0892537	0.723173	0.000331029	0.902313	0.597366	0.195913	0.165146	0.00376246
Seed Mass	0.0826552	0.0364384	0.0986745	0.0279433	0.0661245	0.270386	0.00127089	0.807865	-0.421252	0.0822153	0.358388	5.52893e-06	0.19959	0.477788	0.00377926	0.678082	0.59611	0.113276	0.370761	3.44547e-06
Seed to Wing Area Ratio	-0.0522025	1.22567	3.8594e-05	0.966208	10.2783	8.50914	0.030109	0.233123	-4.69266	3.20552	0.0436093	0.149869	-26.3598	14.6501	0.0657519	0.078534	6.33673	4.46566	0.0410812	0.1625
Wing Length to Width Ratio	-0.127496	1.81392	0.000105103	0.944263	0.691604	12.787	6.22375e-05	0.957096	-2.83092	4.83348	0.00724569	0.560886	-32.6553	21.7223	0.0468281	0.139596	7.50118	6.65993	0.0262818	0.265751

### Sheet: Table S8
Supplementary Table 8: Slope estimates from linear regressions of historic climate variables with overall fitness and fitness components from the aster models averaged per population. Significance of regression coefficients was assessed using two-sided t-tests. Bolded p-values are significant at p < 0.05.
	Overall Fitness (µ)				First Year Height				Survival
Climate Variable	Slope	Std_Error	R_squared	P_value	Slope	Std_Error	R_squared	P_value	Slope	Std_Error	R_squared	P_value
TD	0.129139	0.0552353	0.104184	0.0236964	0.0836877	0.0420134	0.0778487	0.0522068	0.0176815	0.00718146	0.114243	0.0175353
CMD	0.00565228	0.00326208	0.0600438	0.0897027	0.00525646	0.00240308	0.0923954	0.0337236	0.00063686	0.000430015	0.0445876	0.145275
DD5	-0.000459971	0.000621985	0.0115022	0.463268	0.000206336	0.000468031	0.00411821	0.661337	-0.000111777	8.0156e-05	0.0397311	0.169724
MAT	-0.207555	0.107576	0.0733889	0.0597346	-0.0534644	0.0834176	0.00866436	0.524685	-0.036343	0.0136167	0.131617	0.0104097
MSP	-0.00603208	0.00384546	0.0497482	0.123445	-0.00301924	0.00292441	0.0221758	0.307157	-0.000947067	0.000496951	0.0717314	0.0628088
MAP	-0.00189438	0.00104371	0.0655015	0.0759024	-0.00150933	0.000778898	0.0739825	0.0586716	-0.000245053	0.000136569	0.0641127	0.0791892
RH	-0.0811144	0.053377	0.0468338	0.135297	-0.0597727	0.0400492	0.0452491	0.142256	-0.0100887	0.00699543	0.0423781	0.15588
